# Axial Patterning Beyond the Individual: Colony-level Organization in a Siphonophore Colony

**DOI:** 10.64898/2026.04.01.715818

**Authors:** Kohei Oguchi, Akifumi Yao, Hisanori Kohtsuka, Shigeru Kuratani, Toru Miura

**Affiliations:** Misaki Marine Biological Station, School of Science, The University of Tokyo, 1024 Koajiro, Misaki, Miura, Kanagawa 238-0225, Japan; Molecular Life History Laboratory, National Institute of Genetics, 1111 Yata, Mishima, Shizuoka 411-8540, Japan; RIKEN Center for Biosystems Dynamics Research, 2-2-3 Minatojima-minami, Chuo, Kobe, Hyogo 650-0047, Japan; Institute of Science Tokyo, Faculty of Dentistry, 2 Chome-12-1 Ookayama, Meguro City, Tokyo 152-8550, Japan

**Author notes:** Corresponding author: Kohei Oguchi.

**Keywords:** coloniality, superorganism, axial patterning, ora-aboral axis, Hox genes, Wnt signaling, zooid differentiation, growth zones

## Abstract

Colonial animals composed of clonally produced units can achieve a high degree of functional integration, challenging the distinction between an individual and a higher-order organism. Siphonophores (Cnidaria: Hydrozoa) exemplify this condition, forming highly organized colonies in which genetically identical zooids are specialized for functions such as locomotion, feeding, and reproduction, and are precisely arranged along a shared stem. All zooids arise from two spatially separated budding zones, the nectosomal and siphosomal growth zones, suggesting that positional information along the stem patterns colony organization at the level of the colony rather than individual zooids. However, the molecular basis of this colony-level axial patterning remains poorly understood. Here, we analyze gene expression along the stem of the siphonophore *Agalma okenii* using RNA sequencing and *in situ* hybridization chain reaction (HCR). We show that conserved developmental regulators, including Hox and Wnt pathway genes, exhibit region-specific expression corresponding to distinct budding zones and zooid distributions. These results indicate that canonical axial patterning systems are deployed at the level of the colony axis. Our findings demonstrate that developmental gene networks classically associated with anterior-posterior patterning can operate at a higher level of biological organization, providing a mechanistic framework for the evolution of integrated, superorganism-like body plans in colonial animals.
