## Supplemental Table 1 for "Axial Patterning Beyond the Individual: Colony-level Organization in a Siphonophore Colony"

### Sheet: Sheet1
	Assembled contigs	Estimated protein sequences
Assembly statistics
Number of contigs	272402	79955
Min length	180	85
Mean length	1019.2	409.3
Max length	29574	8334
N50	1908	555
GC content	35.91	-
BUSCO completeness
metazoa_odb12
Complete	92.0% (618)	94.2% (633)
Complete (Single)	38.8% (261)	44.9% (302)
Complete (Duplicated)	53.1% (357)	49.3% (331)
Fragmented	4.6% (31)	2.4% (16)
Missing	3.4% (23)	3.4% (23)
cnidaria_odb12
Complete	86.2% (2,760)	87.8% (2,811)
Complete (Single)	30.3% (971)	33.5% (1,074)
Complete (Duplicated)	55.9% (1,789)	54.2% (1,737)
Fragmented	6.0% (193)	4.2% (133)
Missing	7.8% (250)	8.1% (259)
