## Supplemental Table 5 for "Axial Patterning Beyond the Individual: Colony-level Organization in a Siphonophore Colony"

### Sheet: Sheet1
Table S2. List of probe sets used in HCR.
Gene Name	Probe name	Probe sequences
AntHox1	AntHox1_4_P1S23	CTTAGTCGATGTCTGTGCCAAAATAaaTCGAAGTCGTAT
	AntHox1_71_P1S23	GGATACGGCGTTTGATGGTTTATTGaaTCGAAGTCGTAT
	AntHox1_141_P1S23	CATTCCAGTTGTATTCGGTGTTGTAaaTCGAAGTCGTAT
	AntHox1_288_P1S23	AGTTTGTTGTCGTTGTTGGGATAACaaTCGAAGTCGTAT
	AntHox1_350_P1S23	TTTTTACGTTTACAACCCGTACTCGaaTCGAAGTCGTAT
	AntHox1_448_P1S23	CTTTCTCATCGTCACTATCACACGAaaTCGAAGTCGTAT
	AntHox1_508_P1S23	CACGTGCTGATTGCCACGATTTCGGaaTCGAAGTCGTAT
	AntHox1_568_P1S23	ATTCTTTTTCCAGTTCGAGTTGTTGaaTCGAAGTCGTAT
	AntHox1_625_P1S23	TAAGTGTCTTAGCGAGTTCTATTCGaaTCGAAGTCGTAT
	AntHox1_732_P1S23	CGTTTTTCCATCAAAACTTTCTTCTaaTCGAAGTCGTAT
	AntHox1_4_P2S23	GGGTGGTCGaaCTCTGTGAATGGTCGTTATCGTGCG
	AntHox1_71_P2S23	GGGTGGTCGaaGGTATTGGCGTTGGTAAATTCAAGT
	AntHox1_141_P2S23	GGGTGGTCGaaATTAGGAATTAAAGGAGGCATCTCG
	AntHox1_288_P2S23	GGGTGGTCGaaCGAAACTGGTGACGTTCTCATGTTA
	AntHox1_350_P2S23	GGGTGGTCGaaGTTGTTGTAGAGTCTGTTTGTGATG
	AntHox1_448_P2S23	GGGTGGTCGaaACTTGTTCGTGGTACTTGCTAACGT
	AntHox1_508_P2S23	GGGTGGTCGaaGTTTTCCTCCGACTTTCGATTTATC
	AntHox1_568_P2S23	GGGTGGTCGaaCTCGTGTATATGTTGTACGAGTTCG
	AntHox1_625_P2S23	GGGTGGTCGaaGTGCTCGACTAATGTAACGACTAAA
	AntHox1_732_P2S23	GGGTGGTCGaaTCTAGCAGCTTCTTCTTCATCTCTC
AntHox6	AntHox6_41_P1S23	GGTGATACTGCCTCTTTGAACTGATaaTCGAAGTCGTAT
	AntHox6_111_P1S23	ATTCTTTTCTTTGCATATCGTCTCGaaTCGAAGTCGTAT
	AntHox6_190_P1S23	GCGGATATATAACAGGCGACGGAACaaTCGAAGTCGTAT
	AntHox6_299_P1S23	TAACCATTATAATGATGTGTCGGTGaaTCGAAGTCGTAT
	AntHox6_385_P1S23	CATGTGAGTAAGATTCGGTTGATGGaaTCGAAGTCGTAT
	AntHox6_449_P1S23	AGAGGATAGAATGGATACGGGTGTGaaTCGAAGTCGTAT
	AntHox6_503_P1S23	TTGGAATTGGAATTGAACCATCCATaaTCGAAGTCGTAT
	AntHox6_579_P1S23	CTTCCGCCTTTTGTTTTCATTTGAGaaTCGAAGTCGTAT
	AntHox6_697_P1S23	GCCTCTCCGTTAAACCGAGCACTCCaaTCGAAGTCGTAT
	AntHox6_879_P1S23	TTCCTGTTTCACGTGTGTTTCTGTCaaTCGAAGTCGTAT
	AntHox6_41_P2S23	GGGTGGTCGaaTCTACGTTATTTGGAAAAACGGACG
	AntHox6_111_P2S23	GGGTGGTCGaaGAAAGGAGCTCCATTTTTAGCGATG
	AntHox6_190_P2S23	GGGTGGTCGaaTTGATAGACGATCTGCCGAATAACT
	AntHox6_299_P2S23	GGGTGGTCGaaATATAACCTGGTGCGTACGTAAACC
	AntHox6_385_P2S23	GGGTGGTCGaaCGTATTGTTGCACGTGGCTATGTCC
	AntHox6_449_P2S23	GGGTGGTCGaaTAATGTGCAGCAGGAGTGACATCAT
	AntHox6_503_P2S23	GGGTGGTCGaaGGAGAATTCGACGATTTCATCCATG
	AntHox6_579_P2S23	GGGTGGTCGaaTTCGTTTTTGGCTGCTGATGAATCG
	AntHox6_697_P2S23	GGGTGGTCGaaCCATTTCCATCCGCCGATCACGAGT
	AntHox6_879_P2S23	GGGTGGTCGaaCAAATCAGTTGTGTCAGATGACGTT
Wnt3	Wnt3_35_P1S23	AAAGCCATCCATAATTGAGCGATAGaaTCGAAGTCGTAT
	Wnt3_166_P1S23	CCACACTTGGCATTAGTCCTGTATAaaTCGAAGTCGTAT
	Wnt3_291_P1S23	TTCTCGACTTGCTGTGCGTATCATGaaTCGAAGTCGTAT
	Wnt3_344_P1S23	CTCTGTAACTGCATACGCTACACCAaaTCGAAGTCGTAT
	Wnt3_397_P1S23	CGTGCAAACTTCGATCACATCGGCAaaTCGAAGTCGTAT
	Wnt3_449_P1S23	AAGGAGATGGGTCTATTACATCCACaaTCGAAGTCGTAT
	Wnt3_586_P1S23	CACTTTGTCAATACATTGTGACGGAaaTCGAAGTCGTAT
	Wnt3_689_P1S23	GAATCGTAACGATCTTTCATCAGTCaaTCGAAGTCGTAT
	Wnt3_829_P1S23	CGCAATAATCAGGAGAGTCTTGATAaaTCGAAGTCGTAT
	Wnt3_892_P1S23	CGGAAGACGAAATATTACACTCTCGaaTCGAAGTCGTAT
	Wnt3_35_P2S23	GGGTGGTCGaaATTCGAATATCATATAACGCCAGCG
	Wnt3_166_P2S23	GGGTGGTCGaaTCATACAAACTGCTCTTTGATGCGC
	Wnt3_291_P2S23	GGGTGGTCGaaTCCAAAAATAGAAGTCCCCCTTTCT
	Wnt3_344_P2S23	GGGTGGTCGaaGGAGGTAATGGCACTGATGAATGCT
	Wnt3_397_P2S23	GGGTGGTCGaaGCAATGATCTCCCTTCAGCACAAGC
	Wnt3_449_P2S23	GGGTGGTCGaaCACTCCCATCCTTCTTCTGTTTTGC
	Wnt3_586_P2S23	GGGTGGTCGaaAGCTCTCTTCCAGCTCTGTTATTAT
	Wnt3_689_P2S23	GGGTGGTCGaaCCCAATTTGCTGAATTTCGGTTGTG
	Wnt3_829_P2S23	GGGTGGTCGaaATATAAAGTCTAGCGTTGATGGAGG
	Wnt3_892_P2S23	GGGTGGTCGaaCTCTAGTTCCGATAATACCGAGAGC
